# *Candida albicans* white and opaque cells exhibit distinct spectra of organ colonization in mouse models of infection

**DOI:** 10.1101/461293

**Authors:** Julie Takagi, Sheena D. Singh-Babak, Matthew B. Lohse, Chiraj K. Dalal, Alexander D. Johnson

## Abstract

*Candida albicans*, a species of fungi, can thrive in diverse niches of its mammalian hosts; it is a normal resident of the GI tract and mucosal surfaces but it can also enter the bloodstream and colonize internal organs causing serious disease. The ability of *C. albicans* to thrive in these different host environments has been attributed, at least in part, to its ability to assume different morphological forms. In this work, we examine one such morphological change known as white-opaque switching. White cells are the default state of *C. albicans*, and most animal studies have been carried out exclusively with white cells. Here, we compared the proliferation of white and opaque cells in two murine models of infection and also monitored, using specially constructed strains, switching between the two states in the host. We found that white cells outcompeted opaque cells in many niches; however, we show for the first time that in some organs (specifically, the heart and spleen), opaque cells competed favorably with white cells and, when injected on their own, could colonize these organs. In environments where the introduced white cells outcompeted the introduced opaque cells, we observed high rates of opaque-to-white switching. We did not observe white-to-opaque switching in any of the niches we examined.
