## Supplementary material for "*Candida albicans* white and opaque cells exhibit distinct spectra of organ colonization in mouse models of infection": Dataset 2

### Sheet: Plating
Shorthand Name	Replicate Number	Approximate Mixture	Plate Number	White CFU	Opaque CFU	%White		Shorthand Name	Replicate Number	Approximate Mixture	Plate Number	White CFU	Opaque CFU	%White
1	1	100% white /0% opaque	1	156	0	100		2	1	75% white /25% opaque	1	84	36	70
1	1	100% white /0% opaque	2	111	0	100		2	1	75% white /25% opaque	2	104	45	69.7987
1	1	100% white /0% opaque	Total	267	0	100		2	1	75% white /25% opaque	Total	188	81	69.8885
Shorthand Name	Replicate Number	Approximate Mixture	Plate Number	White CFU	Opaque CFU	%White		Shorthand Name	Replicate Number	Approximate Mixture	Plate Number	White CFU	Opaque CFU	%White
3	1	50% white /50% opaque	1	77	72	51.6779		4	1	25% white /75% opaque	1	33	94	25.9843
3	1	50% white /50% opaque	2	57	51	52.7778		4	1	25% white /75% opaque	2	31	89	25.8333
3	1	50% white /50% opaque	Total	134	123	52.1401		4	1	25% white /75% opaque	Total	64	183	25.9109
Shorthand Name	Replicate Number	Approximate Mixture	Plate Number	White CFU	Opaque CFU	%White		Shorthand Name	Replicate Number	Approximate Mixture	Plate Number	White CFU	Opaque CFU	%White
5	1	0% white /100% opaque	1	2	117	1.68067		6	2	100% white /0% opaque	1	146	0	100
5	1	0% white /100% opaque	2	0	103	0		6	2	100% white /0% opaque	2	110	0	100
5	1	0% white /100% opaque	Total	2	220	0.900901		6	2	100% white /0% opaque	Total	256	0	100
Shorthand Name	Replicate Number	Approximate Mixture	Plate Number	White CFU	Opaque CFU	%White		Shorthand Name	Replicate Number	Approximate Mixture	Plate Number	White CFU	Opaque CFU	%White
7	2	75% white /25% opaque	1	80	26	75.4717		8	2	50% white /50% opaque	1	66	60	52.381
7	2	75% white /25% opaque	2	110	32	77.4648		8	2	50% white /50% opaque	2	60	68	46.875
7	2	75% white /25% opaque	Total	190	58	76.6129		8	2	50% white /50% opaque	Total	126	128	49.6063
Shorthand Name	Replicate Number	Approximate Mixture	Plate Number	White CFU	Opaque CFU	%White		Shorthand Name	Replicate Number	Approximate Mixture	Plate Number	White CFU	Opaque CFU	%White
9	2	25% white /75% opaque	1	39	86	31.2		10	2	0% white /100% opaque	1	3	160	1.84049
9	2	25% white /75% opaque	2	32	80	28.5714		10	2	0% white /100% opaque	2	1	180	0.552486
9	2	25% white /75% opaque	Total	71	166	29.9578		10	2	0% white /100% opaque	Total	4	340	1.16279

### Sheet: Flow cytometry
Shorthand Name	Replicate Number	Approximate Mixture	Cell #	Volume (µL)	Cells/µL	% cells below GFP threshold (white cells)
1	1	100% white /0% opaque	4687	10	468.7	99.38
2	1	75% white /25% opaque	4230	10	423	78.11
3	1	50% white /50% opaque	3796	10	379.6	55.43
4	1	25% white /75% opaque	3412	10	341.2	31.39
5	1	0% white /100% opaque	3601	10	360.1	3.22
6	2	100% white /0% opaque	3860	10	386	99.61
7	2	75% white /25% opaque	3697	10	369.7	77.63
8	2	50% white /50% opaque	3608	10	360.8	52.44
9	2	25% white /75% opaque	3106	10	310.6	31.13
10	2	0% white /100% opaque	3251	10	325.1	3.88

### Sheet: Comparison
Shorthand Name	Replicate Number	Approximate Mixture	Flow Cytometry % White	Plating % White
1	1	100% white /0% opaque	99.38	100
2	1	75% white /25% opaque	78.11	69.8885
3	1	50% white /50% opaque	55.43	52.1401
4	1	25% white /75% opaque	31.39	25.9109
5	1	0% white /100% opaque	3.22	0.900901
6	2	100% white /0% opaque	99.61	100
7	2	75% white /25% opaque	77.63	76.6129
8	2	50% white /50% opaque	52.44	49.6063
9	2	25% white /75% opaque	31.13	29.9578
10	2	0% white /100% opaque	3.88	1.16279
