## Supplementary material for "*Candida albicans* white and opaque cells exhibit distinct spectra of organ colonization in mouse models of infection": Dataset 3

### Sheet: Figure 1S_Raw
Figure 1_ Tail Vein 24 hours; 4 Mice -- WhiteGFP/WhitemCherry --- All White Output --- 2.2*10^6; non-normalized
Spleen	GFP Colonies	mCherry Colonies	Total Colonies	Dilution	Dilution per organ
Mouse 5	21	37	58	1	10
Mouse 6	24	35	59	1	10
Mouse 7	22	20	42	1	10
Mouse 8	19	25	44	1	10
Brain	GFP Colonies	mCherry Colonies	Total Colonies	Dilution	Dilution per organ
Mouse 5	21	37	58	1	10
Mouse 6	32	25	57	1	10
Mouse 7	51	45	96	1	10
Mouse 8	50	48	98	1	10
Heart	GFP Colonies	mCherry Colonies	Total Colonies	Dilution	Dilution per organ
Mouse 5	106	144	250	1	10
Mouse 6	169	130	299	1	10
Mouse 7	90	99	189	1	10
Mouse 8	80	70	150	1	10
Lung	GFP Colonies	mCherry Colonies	Total Colonies	Dilution	Dilution per organ
Mouse 5	141	152	293	1	10
Mouse 6	129	145	274	1	10
Mouse 7	146	198	344	1	10
Mouse 8	121	128	249	1	10
Kidney	GFP Colonies	mCherry Colonies	Total Colonies	Dilution	Dilution per organ
Mouse 5	144	114	258	40	10
Mouse 6	158	150	308	20	10
Mouse 7	139	96	235	40	10
Mouse 8	211	206	417	40	10
	GFP Colonies	mCherry Colonies	Total Colonies	Dilution	Actual Inoculum
Inoculum	55	66	121	18000	2178000

### Sheet: Figure 1S_Normalized
Figure 1S_ Tail Vein 24 hours; 4 Mice -- WhiteGFP/WhitemCherry --- All White Output --- 2.2*10^6; normalized
Spleen	GFP Colonies (Normalized)	mCherry Colonies	p-value (Wilcoxon matched pairs signed rank test)	Total Colonies (Post-normalization)	Dilution	Dilution per organ
Mouse 5	25.2	37	0.0625	58	1	10
Mouse 6	28.8	35		59	1	10
Mouse 7	26.4	20		42	1	10
Mouse 8	22.8	25		44	1	10
Brain	GFP Colonies (Normalized)	mCherry Colonies	p-value (Wilcoxon matched pairs signed rank test)	Total Colonies (Post-normalization)	Dilution	Dilution per organ
Mouse 5	25.2	37	0.0625	58	1	10
Mouse 6	38.4	25		57	1	10
Mouse 7	61.2	45		96	1	10
Mouse 8	60	48		98	1	10
Heart	GFP Colonies (Normalized)	mCherry Colonies	p-value (Wilcoxon matched pairs signed rank test)	Total Colonies (Post-normalization)	Dilution	Dilution per organ
Mouse 5	127.2	144	0.375	250	1	10
Mouse 6	202.8	130		299	1	10
Mouse 7	108	99		189	1	10
Mouse 8	96	70		150	1	10
Liver	GFP Colonies (Normalized)	mCherry Colonies	p-value (Wilcoxon matched pairs signed rank test)	Total Colonies (Post-normalization)	Dilution	Dilution per organ
Mouse 5	169.2	152	0.875	293	1	10
Mouse 6	154.8	145		274	1	10
Mouse 7	175.2	198		344	1	10
Mouse 8	145.2	128		249	1	10
Kidney	GFP Colonies (Normalized)	mCherry Colonies	p-value (Wilcoxon matched pairs signed rank test)	Total Colonies (Post-normalization)	Dilution	Dilution per organ
Mouse 5	172.8	114	0.125	258	40	10
Mouse 6	189.6	150		308	20	10
Mouse 7	166.8	96		235	40	10
Mouse 8	253.2	206		417	40	10
	GFP Colonies (Normalized)	mCherry Colonies
Inoculum	66	66
