## Supplementary material for "*Candida albicans* white and opaque cells exhibit distinct spectra of organ colonization in mouse models of infection": Dataset 4

### Sheet: Set-up
Experimental Set up
8 Mice
24 hours
Mouse #1-4 8*10^5 Inoculum
Mouse #5-8 1.6*10^6 Inoculum
	mCherry White	mCherry Opaque	GFP White	GFP Opaque	Total	Low Inoculum	High Inoculum
Innoculum	350	0	0	170	520	1.04*10^6	2.08*10^6.

### Sheet: Liver
Raw counts
Liver	mCherry White	mCherry Opaque	GFP White	GFP Opaque	Dilution per plate	Dilution per organ
Mouse 1	48	0	6	90	1	10
Mouse 2	54	0	1	17	1	10
Mouse 3	80	0	2	14	1	10
Mouse 4	59	0	0	23	1	10
Mouse 5	53	0	1	1	1	10
Mouse 6	63	0	0	10	1	10
Mouse 7	51	0	0	1	1	10
Mouse 8	60	0	0	3	1	10
Innoculum	350	0	0	170
Normalized
Liver	mCherry White	mCherry Opaque	GFP White	GFP Opaque	Dilution per plate	Dilution per organ
Mouse 1	48	0	12.3529	185.294	1	10
Mouse 2	54	0	2.05882	35	1	10
Mouse 3	80	0	4.11765	28.8235	1	10
Mouse 4	59	0	0	47.3529	1	10
Mouse 5	53	0	2.05882	2.05882	1	10
Mouse 6	63	0	0	20.5882	1	10
Mouse 7	51	0	0	2.05882	1	10
Mouse 8	60	0	0	6.17647	1	10
Innoculum	350	0	0	350
Dilutions
Liver	mCherry White	mCherry Opaque	GFP White	GFP Opaque	Total CFU	p-value (mcherry-White + mCherry Opaque vs GFP opaque + GFP white, Wilcoxon matched pairs signed rank test)	p-value (mcherry-White vs GFP opaque, Wilcoxon matched pairs signed rank test)
Mouse 1	480	0	123.529	1852.94	2456.47	0.1953	0.0078
Mouse 2	540	0	20.5882	350	910.588
Mouse 3	800	0	41.1765	288.235	1129.41
Mouse 4	590	0	0	473.529	1063.53
Mouse 5	530	0	20.5882	20.5882	571.176
Mouse 6	630	0	0	205.882	835.882
Mouse 7	510	0	0	20.5882	530.588
Mouse 8	600	0	0	61.7647	661.765

### Sheet: Heart
Raw counts
Heart	mCherry White	mCherry Opaque	GFP White	GFP Opaque	Dilution per plate	Dilution per organ
Mouse 1	25	0	0	12	1	10
Mouse 2	2	0	0	12	1	10
Mouse 3	8	0	0	18	1	10
Mouse 4	2	0	0	14	1	10
Mouse 5	1	0	0	4	1	10
Mouse 6	0	0	0	8	1	10
Mouse 7	1	0	0	5	1	10
Mouse 8	1	0	0	8	1	10
Normalized
Heart	mCherry White	mCherry Opaque	GFP White	GFP Opaque	Dilution per plate	Dilution per organ
Mouse 1	25	0		24.7059	1	10
Mouse 2	2	0		24.7059	1	10
Mouse 3	8	0		37.0588	1	10
Mouse 4	2	0		28.8235	1	10
Mouse 5	1	0		8.23529	1	10
Mouse 6	0	0		16.4706	1	10
Mouse 7	1	0		10.2941	1	10
Mouse 8	1	0		16.4706	1	10
Innoculum	350	0	0	350
Dilutions
Heart	mCherry White	mCherry Opaque	GFP White	GFP Opaque	Total CFU	p-value (mcherry-White + mCherry Opaque vs GFP opaque + GFP white, Wilcoxon matched pairs signed rank test)	p-value (mcherry-White vs GFP opaque, Wilcoxon matched pairs signed rank test)
Mouse 1	250	0	0	247.059	497.059	0.0156	0.0078
Mouse 2	20	0	0	247.059	267.059
Mouse 3	80	0	0	370.588	450.588
Mouse 4	20	0	0	288.235	308.235
Mouse 5	10	0	0	82.3529	92.3529
Mouse 6	0	0	0	164.706	164.706
Mouse 7	10	0	0	102.941	112.941
Mouse 8	10	0	0	164.706	174.706

### Sheet: Spleen
Raw Counts
Spleen	mCherry White	mCherry Opaque	GFP White	GFP Opaque	Dilution per plate	Dilution per organ
Mouse 1	42	0	2	42	1	10
Mouse 2	61	0	5	88	1	10
Mouse 3	10	0	2	14	1	10
Mouse 4	29	0	0	38	1	10
Mouse 5	4	0	0	2	1	10
Mouse 6	0	0	0	0	1	10
Mouse 7	11	0	0	8	1	10
Mouse 8	12	0	1	10	1	10
Normalized
Spleen	mCherry White	mCherry Opaque	GFP White	GFP Opaque	Dilution per plate	Dilution per organ
Mouse 1	42	0	4.11765	86.4706	1	10
Mouse 2	61	0	10.2941	181.176	1	10
Mouse 3	10	0	4.11765	28.8235	1	10
Mouse 4	29	0	0	78.2353	1	10
Mouse 5	4	0	0	4.11765	1	10
Mouse 6	0	0	0	0	1	10
Mouse 7	11	0	0	16.4706	1	10
Mouse 8	12	0	2.05882	20.5882	1	10
Innoculum	350	0	0	350
Dilutions
Spleen	mCherry White	mCherry Opaque	GFP White	GFP Opaque	Total CFU	p-value (mcherry-White + mCherry Opaque vs GFP opaque + GFP white, Wilcoxon matched pairs signed rank test)	p-value (mcherry-White vs GFP opaque, Wilcoxon matched pairs signed rank test)
Mouse 1	420	0	41.1765	864.706	1325.88	0.0156	0.0156
Mouse 2	610	0	102.941	1811.76	2524.71
Mouse 3	100	0	41.1765	288.235	429.412
Mouse 4	290	0	0	782.353	1072.35
Mouse 5	40	0	0	41.1765	81.1765
Mouse 6	0	0	0	0	0
Mouse 7	110	0	0	164.706	274.706
Mouse 8	120	0	20.5882	205.882	346.471

### Sheet: Kidney
Raw counts
Kidney	mCherry White	mCherry Opaque	GFP White	GFP Opaque	Dilution per plate	Dilution per organ
Mouse 1	97	0	13	3	10	10
Mouse 2	25	0	1	2	10	10
Mouse 3	45	0	6	2	10	10
Mouse 4	88	0	23	2	10	10
Mouse 5	31	0	4	3	1	10
Mouse 6	95	0	24	6	1	10
Mouse 7	29	0	2	4	1	10
Mouse 8	40	0	0	4	1	10
Normalized
Kidney	mCherry White	mCherry Opaque	GFP White	GFP Opaque	Dilution per plate	Dilution per organ
Mouse 1	97	0	26.7647	6.17647	10	10
Mouse 2	25	0	2.05882	4.11765	10	10
Mouse 3	45	0	12.3529	4.11765	10	10
Mouse 4	88	0	47.3529	4.11765	10	10
Mouse 5	31	0	8.23529	6.17647	1	10
Mouse 6	95	0	49.4118	12.3529	1	10
Mouse 7	29	0	4.11765	8.23529	1	10
Mouse 8	40	0	0	8.23529	1	10
Innoculum	350	0	0	350
Dilutions
Kidney	mCherry White	mCherry Opaque	GFP White	GFP Opaque	Total CFU	p-value (mcherry-White + mCherry Opaque vs GFP opaque + GFP white, Wilcoxon matched pairs signed rank test)	p-value (mcherry-White vs GFP opaque, Wilcoxon matched pairs signed rank test)
Mouse 1	9700	0	2676.47	617.647	12994.1	0.0078	0.0078
Mouse 2	2500	0	205.882	411.765	3117.65
Mouse 3	4500	0	1235.29	411.765	6147.06
Mouse 4	8800	0	4735.29	411.765	13947.1
Mouse 5	310	0	82.3529	61.7647	454.118
Mouse 6	950	0	494.118	123.529	1567.65
Mouse 7	290	0	41.1765	82.3529	413.529
Mouse 8	400	0	0	82.3529	482.353

### Sheet:  Brain
Brain	mCherry White	mCherry Opaque	GFP White	GFP Opaque	Dilution per plate
Mouse 1	12	0		2	1
Mouse 2	7	0	10	8	1
Mouse 3	39	0	15	24	1
Mouse 4	30	0	5	10	1
Mouse 5	2	0	3	4	1
Mouse 6	6	0		1	1
Mouse 7	3	0		1	1
Mouse 8	1	0	2	1	1
Normalized
Brain	mCherry White	mCherry Opaque	GFP White	GFP Opaque	Dilution per plate	Dilution per organ
Mouse 1	12	0	0	4.11765	1	10
Mouse 2	7	0	20.5882	16.4706	1	10
Mouse 3	39	0	30.8824	49.4118	1	10
Mouse 4	30	0	10.2941	20.5882	1	10
Mouse 5	2	0	6.17647	8.23529	1	10
Mouse 6	6	0	0	2.05882	1	10
Mouse 7	3	0	0	2.05882	1	10
Mouse 8	1	0	4.11765	2.05882	1	10
Innoculum	350	0	0	350
Dilutions
Brain	mCherry White	mCherry Opaque	GFP White	GFP Opaque	Total CFU	p-value (mcherry-White + mCherry Opaque vs GFP opaque + GFP white, Wilcoxon matched pairs signed rank test)	p-value (mcherry-White vs GFP opaque, Wilcoxon matched pairs signed rank test)
Mouse 1	120	0	0	41.1765	161.176	0.7422	0.0078
Mouse 2	70	0	205.882	164.706	440.588
Mouse 3	390	0	308.824	494.118	1192.94
Mouse 4	300	0	102.941	205.882	608.824
Mouse 5	20	0	61.7647	82.3529	164.118
Mouse 6	60	0	0	20.5882	80.5882
Mouse 7	30	0	0	20.5882	50.5882
Mouse 8	10	0	41.1765	20.5882	71.7647

### Sheet: Set-up 2
4 mice
Tail Vein IV
OpaqueGFP/OpaquemCherry
All organs
24 hours
1.6*10^6 innoculum

### Sheet: Raw Counts
	mCherry-Opaque	mCherry-white	GFP-opaque	GFP-white	Dilution	Total CFU
Inoculum	25	0	24	1	32000	1600000
Liver	mCherry-Opaque	mCherry-white	GFP-opaque	GFP-white	Dilution per plate	Dilution per organ
Mouse 1	44	2	21	3	1	10
Mouse 2	280	0	200	0	10	10
Mouse 3	101	2	114	6	1	10
Mouse 4	49	0	35	2	1	10
Brain	mCherry-Opaque	mCherry-white	GFP-opaque	GFP-white	Dilution per plate	Dilution per organ
Mouse 1	6	3	5	0	1	10
Mouse 2	8	3	9	0	1	10
Mouse 3	4	3	3	1	1	10
Mouse 4	1	10	2	13	1	10
Kidney	mCherry-Opaque	mCherry-white	GFP-opaque	GFP-white	Dilution per plate	Dilution per organ
Mouse 1	40	230	30	270	10	10
Mouse 2	120	220	180	240	10	10
Mouse 3	10	520	10	1080	10	10
Mouse 4	20	570	20	970	10	10
Heart	mCherry-Opaque	mCherry-white	GFP-opaque	GFP-white	Dilution per plate	Dilution per organ
Mouse 1	4	2	6	1	1	10
Mouse 2	9	56	16	52	1	10
Mouse 3	6	0	3	0	1	10
Mouse 4	1	0	1	0	1	10
Spleen	mCherry-Opaque	mCherry-white	GFP-opaque	GFP-white	Dilution per plate	Dilution per organ
Mouse 1	17	0	17	1	1	10
Mouse 2	60	0	60	1	1	10
Mouse 3	16	0	16	1	1	10
Mouse 4	17	0	17	1	1	10

### Sheet: Total CFU
	mCherry-Opaque	mCherry-white	GFP-opaque	GFP-white	Dilution	Total CFU
Inoculum	25	0	24	1	32000	1600000
Liver	mCherry-Opaque	mCherry-white	GFP-opaque	GFP-white	Dilution per plate	Dilution per organ	Total CFU
Mouse 1	44	2	21	3	1	10	700
Mouse 2	280	0	200	0	10	10	48000
Mouse 3	101	2	114	6	1	10	2230
Mouse 4	49	0	35	2	1	10	860
Brain	mCherry-Opaque	mCherry-white	GFP-opaque	GFP-white	Dilution per plate	Dilution per organ	Total CFU
Mouse 1	6	3	5	0	1	10	140
Mouse 2	8	3	9	0	1	10	200
Mouse 3	4	3	3	1	1	10	110
Mouse 4	1	10	2	13	1	10	260
Kidney	mCherry-Opaque	mCherry-white	GFP-opaque	GFP-white	Dilution per plate	Dilution per organ	Total CFU
Mouse 1	40	230	30	270	10	10	57000
Mouse 2	120	220	180	240	10	10	76000
Mouse 3	10	520	10	1080	10	10	162000
Mouse 4	20	570	20	970	10	10	158000
Heart	mCherry-Opaque	mCherry-white	GFP-opaque	GFP-white	Dilution per plate	Dilution per organ	Total CFU
Mouse 1	4	2	6	1	1	10	130
Mouse 2	9	56	16	52	1	10	1330
Mouse 3	6	0	3	0	1	10	90
Mouse 4	1	0	1	0	1	10	20
Spleen	mCherry-Opaque	mCherry-white	GFP-opaque	GFP-white	Dilution per plate	Dilution per organ	Total CFU
Mouse 1	17	0	17	1	1	10	350
Mouse 2	60	0	60	1	1	10	1210
Mouse 3	16	0	16	1	1	10	330
Mouse 4	17	0	17	1	1	10	350
