## Supplementary material for "*Candida albicans* white and opaque cells exhibit distinct spectra of organ colonization in mouse models of infection": Dataset 5

### Sheet: Wh.Op_Not-norm
Mouse Tail Vein IV_Extended Time_White/Opaque_5.04E+05
Raw counts
Mouse	Days until sacrifice	GFP-white	GFP-Opaque	mCherry-white	mCherry-opaque	Dilution per plate	Dilution for organ
Inoculum			16	26		12000	0	504000
Mouse 1	day 3	7	0	8	0	10	10
Mouse 2	day 7	1	0	33	0	100	10
Mouse 3	day 8	14	2	21	0	100	10
Mouse 4	day 8	0	0	42	0	100	10
Mouse 5	day 11	8	2	49	0	10	10
Mouse 6	day 11	0	1	37	0	100	10
Mouse 7	day 11	0	0	106	0	100	10

### Sheet: Wh.Op_Norm.
Normalized
Mouse	GFP-white	GFP-Opaque	mCherry-white	mCherry-opaque	Dilution per plate	Dilution for organ
Inoculum	0	26	26		-	-
Mouse 1	11.375	0	8	0	10	10
Mouse 2	1.625	0	33	0	100	10
Mouse 3	22.75	3.25	21	0	100	10
Mouse 4	0	0	42	0	100	10
Mouse 5	13	3.25	49	0	10	10
Mouse 6	0	1.625	37	0	100	10
Mouse 7	0	0	106	0	100	10
Dilution
Mouse	GFP-white	GFP-Opaque	mCherry-white	mCherry-opaque	CFU total	p-value (mcherry-White + mCherry Opaque vs GFP opaque + GFP white, Wilcoxon matched pairs signed rank test)	p-value (mcherry-White vs GFP opaque, Wilcoxon matched pairs signed rank test)
Mouse 1	1137.5	0	800	0	1937.5	0.1094	0.0156
Mouse 2	1625	0	33000	0	34625
Mouse 3	22750	3250	21000	0	47000
Mouse 4	0	0	42000	0	42000
Mouse 5	1300	325	4900	0	6525
Mouse 6	0	1625	37000	0	38625
Mouse 7	0	0	106000	0	106000
Percentages
	GFP-white	GFP-Opaque	mCherry-white	mCherry-opaque
Mouse 1	58.7097	0	41.2903	0
Mouse 2	4.69314	0	95.3069	0
Mouse 3	48.4043	6.91489	44.6809	0
Mouse 4	0	0	100	0
Mouse 5	19.9234	4.98084	75.0958	0
Mouse 6	0	4.20712	95.7929	0
Mouse 7	0	0	100	0

### Sheet: Op.Op_Not norm
Mouse Tail Vein IV_Extended Time_Opaque/Opaque_6.26E+05
Raw counts
	Days until sacrifice	GFP White	GFP Opaque	mCherry White	mCherry Opaque	Dilution per plate	Dilution for organ	Total CFU
Inoculum			62	0	54	5400	1	626400
Mouse 1	day 7	6	0	45	2	10	10
Mouse 2	day 8	67	5	4	0	100	10
Mouse 3	day 8	0	0	17	2	1000	10
Mouse 4	day 8	34	0	38	1	100	10
Mouse 5	day 9	9	1	24	0	100	10
Mouse 6	day 13	2	3	25	0	10	10
Mouse 7	day 13	0	0	35	0	100	10
Mouse 8	day 14	26	8	2	0	100	10

### Sheet: Op.op_Normalized
TailVeinnIV_Extended time_opaque/opaque_normalized
Normalized
Mouse	GFP White	GFP Opaque	mCherry White	mCherry Opaque	Dilution per plate	Dilution for organ
Inoculum		62	0	62	-	-
Mouse 1	6	0	51.6667	2.2963	10	10
Mouse 2	67	5	4.59259	0	100	10
Mouse 3	0	0	19.5185	2.2963	1000	10
Mouse 4	34	0	43.6296	1.14815	100	10
Mouse 5	9	1	27.5556	0	100	10
Mouse 6	2	3	28.7037	0	10	10
Mouse 7	0	0	40.1852	0	100	10
Mouse 8	26	8	2.2963	0	100	10
Dilutions
Mouse	GFP White	GFP Opaque	mCherry White	mCherry Opaque	Total CFU
Mouse 1	600	0	5166.67	229.63	5996.3
Mouse 2	67000	5000	4592.59	0	76592.6
Mouse 3	0	0	195185	22963	218148
Mouse 4	34000	0	43629.6	1148.15	78777.8
Mouse 5	9000	1000	27555.6	0	37555.6
Mouse 6	200	300	2870.37	0	3370.37
Mouse 7	0	0	40185.2	0	40185.2
Mouse 8	26000	8000	2296.3	0	36296.3
Percentages
Mouse	GFP White	GFP Opaque	mCherry White	mCherry Opaque
Mouse 1	10.0062	0	86.1643	3.82952
Mouse 2	87.4758	6.52805	5.99613	0
Mouse 3	0	0	89.4737	10.5263
Mouse 4	43.1594	0	55.3832	1.45745
Mouse 5	23.9645	2.66272	73.3728	0
Mouse 6	5.93407	8.9011	85.1648	0
Mouse 7	0	0	100	0
Mouse 8	71.6327	22.0408	6.32653	0

### Sheet: wh.wh_Not norm
Mouse Tail Vein IV_Extended Time_White/White_4.02E+05
Raw counts
	Days until sacrifice	GFP White	GFP Opaque	mCherry White	mCherry Opaque	Dilution per plate	Dilution per organ	Total CFU
Inoculum		124	0	77	0	2000	1	402000
Mouse 1	5	53	0	18	0	20	10
Mouse 2	5	15	0	13	0	2	10
Mouse 3	6	8	0	3	0	2	10
Mouse 4	7	0	0	68	0	10	10

### Sheet: Wh.wh_Normalized
Raw counts
	GFP White	GFP Opaque	mCherry White	mCherry Opaque	Dilution per plate	Dilution per organ	Total
Inoculum	124	0	77	0	2000	1
Mouse 1	53	0	18	0	20	10
Mouse 2	15	0	13	0	2	10
Mouse 3	8	0	3	0	2	10
Mouse 4	0	0	68	0	10	10
Normalizing
	GFP White	GFP Opaque	mCherry White	mCherry Opaque	Dilution per plate	Dilution per organ
Inoculum	124	0	124	0	1	1
Mouse 1	53	0	28.987	0	20	10
Mouse 2	15	0	20.9351	0	2	10
Mouse 3	8	0	4.83117	0	2	10
Mouse 4	0	0	109.506	0	10	10
Total CFU
	GFP White	GFP Opaque	mCherry White	mCherry Opaque	total CFU
Mouse 1	10600	0	5797.4	0	16397.4
Mouse 2	300	0	418.701	0	718.701
Mouse 3	160	0	96.6234	0	256.623
Mouse 4	0	0	10950.6	0	10950.6
Percentage
	GFP White	GFP Opaque	mCherry White	mCherry Opaque	total CFU
Mouse 1	64.6444	0	35.3556	0	100
Mouse 2	41.742	0	58.258	0	100
Mouse 3	62.3482	0	37.6518	0	100
Mouse 4	0	0	100	0	100
