## Supplementary material for "*Candida albicans* white and opaque cells exhibit distinct spectra of organ colonization in mouse models of infection": Dataset 6

### Sheet: Set-up
Mouse Oral Gavage
With Antibiotics
17 days
White_Opaque Inoculum
5.4 * 107 cells total

### Sheet: Mouse1-8_non-norm
Oral gavage_Antibiotics_white/opaque_5.3x10^7
	GFP-opaque	mCherry-white	Total Colonies	Dilution	Total
Inoculum	51	83	134	400000	53600000
	Dilution	Weight	GFP*dil/weight	GFP	mCh*dil/weight	mCH	Total
Innoculum	400000		20400000	51	33200000	83	53600000
Day 1	10000	0.0603	331675	2	5.47264e+06	33	5.80431e+06
Day 2	10000	0.099	606061	6	6.26263e+06	62	6.86869e+06
Day 3	10000	0.114	438596	5	5.26316e+06	60	5.70175e+06
Day 4	10000	0.084	952381	8	9.88095e+06	83	1.08333e+07
Day 7	10000	0.183	109290	2	5.79235e+06	106	5.90164e+06
Day 17	10000	0.0965	414508	4	4.76684e+06	46	5.18135e+06
Mouse #2	Dilution	Weight	GFP*dil/weight	GFP	mCh*dil/weight	mCH	Total
Innoculum	400000		20400000	51	33200000	83	53600000
Day 1	10000	0.126	873016	11	3.65079e+06	46	4.52381e+06
Day 2	100000	0.162	1.23457e+06	2	1.23457e+07	20	1.35802e+07
Day 3	10000	0.1126	532860	6	2.84192e+06	32	3.37478e+06
Day 4	10000	0.145	68965.5	1	1.02069e+07	148	1.02759e+07
Day 7	10000	0.165	242424	4	7.09091e+06	117	7.33333e+06
Day 17	10000	0.187	1.87166e+06	35	3.68984e+06	69	5.5615e+06
Mouse #3	Dilution	Weight	GFP*dil/weight	GFP	mCh*dil/weight	mCH	Total
Innoculum	400000		20400000	51	33200000	83	53600000
Day 1	1000	0.08	375000	30	2025000	162	2400000
Day 2	1000	0.109	256881	28	1.84404e+06	201	2.10092e+06
Day 3	10000	0.1024	585938	6	3125000	32	3.71094e+06
Day 4	10000	0.104	769231	8	4.32692e+06	45	5.09615e+06
Day 7	10000	0.145	275862	4	5.10345e+06	74	5.37931e+06
Day 17	10000	0.1479	135227	2	2.97498e+06	44	3.11021e+06
Mouse #4	Dilution	Weight	GFP*dil/weight	GFP	mCh*dil/weight	mCH	Total
Innoculum	400000		20400000	51	33200000	83	53600000
Day 1	10000	0.138	72463.8	1	3.69565e+06	51	3.76812e+06
Day 2	10000	0.124	161290	2	3.87097e+06	48	4.03226e+06
Day 3	10000	0.148	270270	4	4.05405e+06	60	4.32432e+06
Day 4	10000	0.13	769231	10	7.38462e+06	96	8.15385e+06
Day 7	10000	0.151	397351	6	4.90066e+06	74	5.29801e+06
Day 17	10000	0.1646	729040	12	5.95383e+06	98	6.68287e+06
Mouse #5	Dilution	Weight	GFP*dil/weight	GFP	mCh*dil/weight	mCH	Total
Innoculum	400000		20400000	51	33200000	83	53600000
Day 1	1000	0.066	212121	14	969697	64	1.18182e+06
Day 2	10000	0.101	1.48515e+06	15	3.46535e+06	35	4.9505e+06
Day 3	10000	0.182	1.20879e+06	22	3.84615e+06	70	5.05495e+06
Day 4	10000	0.138	1.37681e+06	19	5.72464e+06	79	7.10145e+06
Day 7	10000	0.17	1e+06	17	4.29412e+06	73	5.29412e+06
Day 17	10000	0.1385	1.37184e+06	19	4.54874e+06	63	5.92058e+06
Mouse #6	Dilution	Weight	GFP*dil/weight	GFP	mCh*dil/weight	mCH	Total
Innoculum	400000		20400000	51	33200000	83	53600000
Day 1	10000	0.087	229885	2	5.28736e+06	46	5.51724e+06
Day 2	10000	0.135	370370	5	2.07407e+06	28	2.44444e+06
Day 3	10000	0.11666	942911	11	4.0288e+06	47	4.97171e+06
Day 4	10000	0.151	927152	14	5.76159e+06	87	6.68874e+06
Day 7	10000	0.186	752688	14	4.83871e+06	90	5.5914e+06
Day 17	10000	0.1041	672430	7	4.70701e+06	49	5.37944e+06
Mouse #7	Dilution	Weight	GFP*dil/weight	mCH	mCh*dil/weight	mCH	Total
Innoculum	400000		20400000	51	33200000	83	53600000
Day 1	10000	0.081	740741	6	2.46914e+06	20	3.20988e+06
Day 2	1000	0.135	14814.8	2	177778	24	192593
Day 3	10000	0.1575	126984	2	2.60317e+06	41	2.73016e+06
Day 4	10000	0.108	925926	10	7500000	81	8.42593e+06
Day 7	10000	0.148	472973	7	7.43243e+06	110	7.90541e+06
Day 17	10000	0.1646	729040	12	4.92102e+06	81	5.65006e+06
Mouse #8	Dilution	Weight	GFP*dil/weight	mCH	mCh*dil/weight	mCH	Total
Innoculum	400000		20400000	51	33200000	83	53600000
Day 1	1000	0.0952	378151	36	3.57143e+06	340	3.94958e+06
Day 2	10000	0.134	373134	5	3.0597e+06	41	3.43284e+06
Day 3	10000	0.1502	399467	6	5.79228e+06	87	6.19174e+06
Day 4	10000	0.127	629921	8	6.61417e+06	84	7.24409e+06
Day 7	10000	0.149	536913	8	4.96644e+06	74	5.50336e+06
Day 17	10000	0.1547	581771	9	2.1978e+06	34	2.77957e+06

### Sheet: Mouse1-8_norm
Oral gavage_Antibiotics_white/opaque_5.4x10^7
	GFP-opaque	mCherry-white	Total Colonies	Dilution	Total
Inoculum	51	83	135.608	400000	5.42431e+07
	Dilution	Weight	GFP*dil/weight	GFP	mCh*dil/weight	mCH
Innoculum	400000			83		83
Day 1	10000	0.0603	539785	3.2549	5.47264e+06	33
Day 2	10000	0.099	986334	9.76471	6.26263e+06	62
Day 3	10000	0.114	713794	8.13725	5.26316e+06	60
Day 4	10000	0.084	1.54995e+06	13.0196	9.88095e+06	83
Day 7	10000	0.183	177863	3.2549	5.79235e+06	106
Day 17	10000	0.0965	674591	6.5098	4.76684e+06	46
Mouse #2	Dilution	Weight	GFP*dil/weight	GFP	mCh*dil/weight	mCH
Innoculum	400000			83		83
Day 1	10000	0.126	1.42079e+06	17.902	3.65079e+06	46
Day 2	100000	0.162	2.0092e+06	3.2549	1.23457e+07	20
Day 3	10000	0.1126	867203	9.76471	2.84192e+06	32
Day 4	10000	0.145	112238	1.62745	1.02069e+07	148
Day 7	10000	0.165	394534	6.5098	7.09091e+06	117
Day 17	10000	0.187	3.04603e+06	56.9608	3.68984e+06	69
Mouse #3	Dilution	Weight	GFP*dil/weight	GFP	mCh*dil/weight	mCH
Innoculum	400000			83		83
Day 1	1000	0.08	610294	48.8235	2025000	162
Day 2	1000	0.109	418061	45.5686	1.84404e+06	201
Day 3	10000	0.1024	953585	9.76471	3125000	32
Day 4	10000	0.104	1.25189e+06	13.0196	4.32692e+06	45
Day 7	10000	0.145	448952	6.5098	5.10345e+06	74
Day 17	10000	0.1479	220075	3.2549	2.97498e+06	44
Mouse #4	Dilution	Weight	GFP*dil/weight	GFP	mCh*dil/weight	mCH
Innoculum	400000			83		83
Day 1	10000	0.138	117931	1.62745	3.69565e+06	51
Day 2	10000	0.124	262492	3.2549	3.87097e+06	48
Day 3	10000	0.148	439852	6.5098	4.05405e+06	60
Day 4	10000	0.13	1.25189e+06	16.2745	7.38462e+06	96
Day 7	10000	0.151	646669	9.76471	4.90066e+06	74
Day 17	10000	0.1646	1.18648e+06	19.5294	5.95383e+06	98
Mouse #5	Dilution	Weight	GFP*dil/weight	GFP	mCh*dil/weight	mCH
Innoculum	400000			83		83
Day 1	1000	0.066	345217	22.7843	969697	64
Day 2	10000	0.101	2.41701e+06	24.4118	3.46535e+06	35
Day 3	10000	0.182	1.96725e+06	35.8039	3.84615e+06	70
Day 4	10000	0.138	2.24069e+06	30.9216	5.72464e+06	79
Day 7	10000	0.17	1.62745e+06	27.6667	4.29412e+06	73
Day 17	10000	0.1385	2.2326e+06	30.9216	4.54874e+06	63
Mouse #6	Dilution	Weight	GFP*dil/weight	GFP	mCh*dil/weight	mCH
Innoculum	400000			83		83
Day 1	10000	0.087	374127	3.2549	5.28736e+06	46
Day 2	10000	0.135	602760	8.13725	2.07407e+06	28
Day 3	10000	0.11666	1.53454e+06	17.902	4.0288e+06	47
Day 4	10000	0.151	1.50889e+06	22.7843	5.76159e+06	87
Day 7	10000	0.186	1.22496e+06	22.7843	4.83871e+06	90
Day 17	10000	0.1041	1.09435e+06	11.3922	4.70701e+06	49
Mouse #7	Dilution	Weight	GFP*dil/weight	GFP	mCh*dil/weight	mCH
Innoculum	400000			83		83
Day 1	10000	0.081	1.20552e+06	9.76471	2.46914e+06	20
Day 2	1000	0.135	24110.4	3.2549	177778	24
Day 3	10000	0.1575	206660	3.2549	2.60317e+06	41
Day 4	10000	0.108	1.5069e+06	16.2745	7500000	81
Day 7	10000	0.148	769740	11.3922	7.43243e+06	110
Day 17	10000	0.1646	1.18648e+06	19.5294	4.92102e+06	81
Mouse #8	Dilution	Weight	GFP*dil/weight	GFP	mCh*dil/weight	mCH
Innoculum	400000			83		83
Day 1	1000	0.0952	615423	58.5882	3.57143e+06	340
Day 2	10000	0.134	607258	8.13725	3.0597e+06	41
Day 3	10000	0.1502	650114	9.76471	5.79228e+06	87
Day 4	10000	0.127	1.02517e+06	13.0196	6.61417e+06	84
Day 7	10000	0.149	873799	13.0196	4.96644e+06	74
Day 17	10000	0.1547	946804	14.6471	2.1978e+06	34
							p-value Injected opaque GFP vs injected white mCh at day 17, Wilcoxon matched-pairs signed rank test	p-value, remained opaque GFP vs remained white mCh at day 17 Wilcoxon matched-pairs signed rank test
							0.0078	0.0078

### Sheet: Mouse 1-8 _non-norm_extra
Oral gavage_Antibiotics_white/opaque_5.3x10^7
	GFP-opaque	mCherry-white	Total Colonies	Dilution	Total
Inoculum	51	83	134	400000	53600000
	Dilution	Weight	GFP*dil/weight	GFP	GFP White	GFP Sector	mCh*dil/weight	mCH	mCherry White	mCherry Sector	Total
Innoculum	400000		20400000	51	49	2	33200000	83	78	5	53600000
Day 1	10000	0.0603	331675	2	2		5.47264e+06	33	32	1	5.80431e+06
Day 2	10000	0.099	606061	6	6		6.26263e+06	62	62		6.86869e+06
Day 3	10000	0.114	438596	5	5		5.26316e+06	60	60		5.70175e+06
Day 4	10000	0.084	952381	8	8		9.88095e+06	83	82	1	1.08333e+07
Day 7	10000	0.183	109290	2	2		5.79235e+06	106	104	2	5.90164e+06
Day 17	10000	0.0965	414508	4	3	1	4.76684e+06	46	46		5.18135e+06
Mouse #2	Dilution	Weight	GFP*dil/weight	GFP	GFP White	GFP Sector	mCh*dil/weight	mCH	mCherry White	mCherry Sector	Total
Innoculum	400000		20400000	51	49	2	33200000	83	78	5	53600000
Day 1	10000	0.126	873016	11	11		3.65079e+06	46	45	1	4.52381e+06
Day 2	100000	0.162	1.23457e+06	2	2		1.23457e+07	20	19	1	1.35802e+07
Day 3	10000	0.1126	532860	6	6		2.84192e+06	32	32		3.37478e+06
Day 4	10000	0.145	68965.5	1	1		1.02069e+07	148	144	4	1.02759e+07
Day 7	10000	0.165	242424	4	4		7.09091e+06	117	114	3	7.33333e+06
Day 17	10000	0.187	1.87166e+06	35	34	1	3.68984e+06	69	68	1	5.5615e+06
Mouse #3	Dilution	Weight	GFP*dil/weight	GFP	GFP White	GFP Sector	mCh*dil/weight	mCH	mCherry White	mCherry Sector	Total
Innoculum	400000		20400000	51	49	2	33200000	83	78	5	53600000
Day 1	1000	0.08	375000	30	30		2025000	162	162		2400000
Day 2	1000	0.109	256881	28	28		1.84404e+06	201	201		2.10092e+06
Day 3	10000	0.1024	585938	6	6		3125000	32	32		3.71094e+06
Day 4	10000	0.104	769231	8	8		4.32692e+06	45	42	3	5.09615e+06
Day 7	10000	0.145	275862	4	4		5.10345e+06	74	70	4	5.37931e+06
Day 17	10000	0.1479	135227	2	2		2.97498e+06	44	43	1	3.11021e+06
Mouse #4	Dilution	Weight	GFP*dil/weight	GFP	GFP White	GFP Sector	mCh*dil/weight	mCH	mCherry White	mCherry Sector	Total
Innoculum	400000		20400000	51	49	2	33200000	83	78	5	53600000
Day 1	10000	0.138	72463.8	1	1		3.69565e+06	51	51		3.76812e+06
Day 2	10000	0.124	161290	2	2		3.87097e+06	48	47	1	4.03226e+06
Day 3	10000	0.148	270270	4	4		4.05405e+06	60	60		4.32432e+06
Day 4	10000	0.13	769231	10	10		7.38462e+06	96	94	2	8.15385e+06
Day 7	10000	0.151	397351	6	6		4.90066e+06	74	72	2	5.29801e+06
Day 17	10000	0.1646	729040	12	11	1	5.95383e+06	98	97	1	6.68287e+06
Mouse #5	Dilution	Weight	GFP*dil/weight	GFP	GFP White	GFP Sector	mCh*dil/weight	mCH	mCherry White	mCherry Sector	Total
Innoculum	400000		20400000	51	49	2	33200000	83	78	5	53600000
Day 1	1000	0.066	212121	14	14		969697	64	64		1.18182e+06
Day 2	10000	0.101	1.48515e+06	15	15		3.46535e+06	35	35		4.9505e+06
Day 3	10000	0.182	1.20879e+06	22	22		3.84615e+06	70	69	1	5.05495e+06
Day 4	10000	0.138	1.37681e+06	19	18	1	5.72464e+06	79	77	2	7.10145e+06
Day 7	10000	0.17	1e+06	17	17		4.29412e+06	73	71	2	5.29412e+06
Day 17	10000	0.1385	1.37184e+06	19	18	1	4.54874e+06	63	62	1	5.92058e+06
Mouse #6	Dilution	Weight	GFP*dil/weight	GFP	GFP White	GFP Sector	mCh*dil/weight	mCH	mCherry White	mCherry Sector	Total
Innoculum	400000		20400000	51	49	2	33200000	83	78	5	53600000
Day 1	10000	0.087	229885	2	2		5.28736e+06	46	44	2	5.51724e+06
Day 2	10000	0.135	370370	5	5		2.07407e+06	28	28		2.44444e+06
Day 3	10000	0.11666	942911	11	10	1	4.0288e+06	47	46	1	4.97171e+06
Day 4	10000	0.151	927152	14	13	1	5.76159e+06	87	86	1	6.68874e+06
Day 7	10000	0.186	752688	14	13	1	4.83871e+06	90	89	1	5.5914e+06
Day 17	10000	0.1041	672430	7	7		4.70701e+06	49	47	2	5.37944e+06
Mouse #7	Dilution	Weight	GFP*dil/weight	GFP	GFP White	GFP Sector	mCh*dil/weight	mCH	mCherry White	mCherry Sector	Total
Innoculum	400000		20400000	51	49	2	33200000	83	78	5	53600000
Day 1	10000	0.081	740741	6	4	2	2.46914e+06	20	20		3.20988e+06
Day 2	1000	0.135	14814.8	2	2		177778	24	24		192593
Day 3	10000	0.1575	126984	2	2		2.60317e+06	41	40	1	2.73016e+06
Day 4	10000	0.108	925926	10	9	1	7500000	81	81		8.42593e+06
Day 7	10000	0.148	472973	7	7		7.43243e+06	110	108	2	7.90541e+06
Day 17	10000	0.1646	729040	12	12		4.92102e+06	81	79	2	5.65006e+06
Mouse #8	Dilution	Weight	GFP*dil/weight	GFP	GFP White	GFP Sector	mCh*dil/weight	mCH	mCherry White	mCherry Sector	Total
Innoculum	400000		20400000	51	49	2	33200000	83	78	5	53600000
Day 1	1000	0.0952	378151	36	36		3.57143e+06	340	340		3.94958e+06
Day 2	10000	0.134	373134	5	4	1	3.0597e+06	41	40	1	3.43284e+06
Day 3	10000	0.1502	399467	6	6		5.79228e+06	87	87		6.19174e+06
Day 4	10000	0.127	629921	8	8		6.61417e+06	84	82	2	7.24409e+06
Day 7	10000	0.149	536913	8	8		4.96644e+06	74	71	3	5.50336e+06
Day 17	10000	0.1547	581771	9	9		2.1978e+06	34	33	1	2.77957e+06

### Sheet: Set-up 2
Mouse Oral Gavage
Minus Antibiotics
White_Opaqe Mixed inoculum
1 * 10^8 cells total

### Sheet: Non-Normalized
ALL COLONIES WERE WHITE
	GFP-opaque	mCherry-white	Total Colonies	Dilution	Total
Inoculum	102	109	211	500000	105500000
Weight Feces (g)	Day 1	Day 2	Day 3	Day 6	Day 7	Cecum
Mouse 1	0.05389	0.07	0.039	0.072	0.079	0.39
Total Colonies	37	480	29	21	146	122
Dilution	3	3	10	10	1	1
mCherry colonies	37	480	29	21	146	122
GFP colonies	0	0	0	0	0	0
mCh CFU/g	2059.75	20571.4	7435.9	2916.67	1848.1	312.821
GFP CFU/g	0	0	0	0	0	0
Weight Feces (g)	Day 1	Day 2	Day 3	Day 6	Day 7	Cecum
Mouse 2	0.0434	0.0361	0.03	0.069	0.056	0.56
Total Colonies	95	303	43	2	0	0
Dilution	3	3	10
mCherry colonies	95	298	43	2	0	0
GFP colonies	0	5	0	0	0	0
mCh CFU/g	6566.82	24764.5	14333.3	0	0	0
GFP CFU/g	0	415.512	0	0	0	0
Weight Feces (g)	Day 1	Day 2	Day 3	Day 6	Day 7	Cecum
Mouse 3	0.092	0.0581	0.182	0.042	0.09	0.14
Total Colonies	290	4	0	0	0	0
Dilution	3	3	0	0	0	0
mCherry colonies	287	4	0	0	0	0
GFP colonies	4	0	0	0	0	0
mCh CFU/g	9358.7	206.54	0	0	0	0
GFP CFU/g	130.435	0	0	0	0	0
Weight Feces (g)	Day 1	Day 2	Day 3	Day 6	Day 7	Cecum
Mouse 4	0.067	0.0878	0.063	0.102	0.07	0.53
Total Colonies	70	179	78	164	12	12
Dilution	3	3	10	1	1	1
mCherry colonies	55	179	78	164	12	12
GFP colonies	15	0	0	0	0	0
mCh CFU/g	2462.69	6116.17	12381	1607.84	171.429	22.6415
GFP CFU/g	671.642	0	0	0	0	0

### Sheet: Normalized
ALL COLONIES WERE WHITE
	GFP-opaque	mCherry-white	Total Colonies	Dilution	Total
Inoculum	102	109	211	500000	105500000
	1.06863
Weight Feces (g)	Day 1	Day 2	Day 3	Day 6	Day 7	Cecum
Mouse 1	0.05389	0.07	0.039	0.072	0.079	0.39
Total Colonies	37	480	29	21	146	122
Dilution	3	3	10	10	1	1
mCherry colonies	37	480	29	21	146	122
GFP colonies	0	0	0	0	0	0
mCh CFU/g	2059.75	20571.4	7435.9	2916.67	1848.1	312.821
GFP CFU/g	0	0	0	0	0	0
Weight Feces (g)	Day 1	Day 2	Day 3	Day 6	Day 7	Cecum
Mouse 2	0.0434	0.0361	0.03	0.069	0.056	0.56
Total Colonies	95	303	43	2	0	0
Dilution	3	3	10
mCherry colonies	95	298	43	2	0	0
GFP colonies	0	5.34314	0	0	0	0
mCh CFU/g	6566.82	24764.5	14333.3	0	0	0
GFP CFU/g	0	444.028	0	0	0	0
Weight Feces (g)	Day 1	Day 2	Day 3	Day 6	Day 7	Cecum
Mouse 3	0.092	0.0581	0.182	0.042	0.09	0.14
Total Colonies	290	4	0	0	0	0
Dilution	3	3	0	0	0	0
mCherry colonies	287	4	0	0	0	0
GFP colonies	4.27451	0	0	0	0	0
mCh CFU/g	9358.7	206.54	0	0	0	0
GFP CFU/g	139.386	0	0	0	0	0
Weight Feces (g)	Day 1	Day 2	Day 3	Day 6	Day 7	Cecum
Mouse 4	0.067	0.0878	0.063	0.102	0.07	0.53
Total Colonies	70	179	78	164	12	12
Dilution	3	3	10	1	1	1
mCherry colonies	55	179	78	164	12	12
GFP colonies	16.0294	0	0	0	0	0
mCh CFU/g	2462.69	6116.17	12381	1607.84	171.429	22.6415
GFP CFU/g	717.735	0	0	0	0	0
							p-value Injected opaque GFP vs injected white mCh at day 2, Wilcoxon matched-pairs signed rank test	p-value, remained opaque GFP vs remained white mCh at day 2, Wilcoxon matched-pairs signed rank test
							0.125	0.125
